# Metabolic modeling predicts synergistic growth benefits between arbuscular mycorrhizal fungi and theoretical N_2_-fixing rhizobia symbiosis in maize

**DOI:** 10.1101/2025.01.28.635303

**Authors:** Joshua A.M. Kaste, Rourou Ji, Patrick Sydow, Ruairidh J. H. Sawers, Megan L. Matthews

**Affiliations:** Department of Civil and Environmental Engineering, Grainger College of Engineering, University of Illinois Urbana-Champaign, 205 N Mathews Ave, Urbana, IL 61801; Department of Plant Science, College of Agricultural Sciences, The Pennsylvania State University, 102 Tyson Building, University Park, PA 16802; Carl R. Woese Institute for Genomic Biology, University of Illinois Urbana-Champaign, Urbana, IL 61801

**Keywords:** Flux Balance Analysis, Arbuscular Mycorrhizal Fungi, N2 fixation

## Abstract

Engineering a novel N_2_-fixing rhizobia symbiosis in cereal crops is a strategy being pursued to improve agricultural sustainability. However, if such a symbiosis were introduced, it would have to be economically viable in the context of existing nutrient acquisition strategies, including the existing symbiosis with arbuscular mycorrhizal fungi (AMF) that the vast majority of plants already engage in. This raises the question of how the metabolic costs and benefits from these separate symbioses that have partially overlapping functions might impact nutrient status and subsequent plant growth. To address this, we developed metabolic models describing how the relative growth rate of *Zea mays* is impacted by the AMF *Rhizophagus irregularis* and a hypothetical N_2_-fixing symbiosis with *Bradyrhizobium diazoefficiens* both in isolation and in tandem. To validate the AMF component of our model, we conducted field evaluation of mutant AMF-incompatible maize hybrids and found that the empirically measured AMF-mediated growth benefit agreed well with our model’s predictions. Our model of the rhizobium symbiosis predicted that the lower N content of cereal crops makes the relative growth rate cost associated with acquiring nitrogen from N_2_-fixing rhizobia smaller than in legumes. Finally, our model also predicted positive synergies between rhizobia and AMF under nutrient-limited conditions but negative synergies under nutrient, particularly phosphorus, replete conditions. These findings indicate that these bioengineering strategies could improve cereal crop yields and may achieve greater gains in tandem, but soil nutrient status of target sites as well as the nitrogen requirements of specific varieties should be considered.
