## Supplementary material for "Metabolic modeling predicts synergistic growth benefits between arbuscular mycorrhizal fungi and theoretical N_2_-fixing rhizobia symbiosis in maize": Dataset S1

### Sheet: Sheet1
Reaction name	Stoichiometry
PSII_h	hnu[h] + 0.5 PQ[h] + 0.5 H2O[h] + H[h] -> 0.5 PQH2[h] + 0.25 O2[h] + H[l]
Cybb6f_h	PCox[h] + PQH2[h] -> PQ[h] + 2 H[l] + PCrd[h] + eq[h]
QCYC_h	2 eq[h] + PQ[h] + 2 H[h] -> PQH2[h]
CEF_h	2 Fdrd[h] + 2 H[h] + PQ[h] -> 2 Fdox[h] + PQH2[h]
PTOX_h	O2[h] + 2 PQH2[h] -> 2 H2O[h] + 2 PQ[h]
NDHq_h	H[h] + NADPH[h] + PQ[h] -> NADP[h] + PQH2[h]
R01227	GMP[c] + H2O[c] -> Guanosine[c] + Pi[c]
R01677	Guanosine[c] + H2O[c] -> Guanine[c] + Rib[c]
R01676	Guanine[c] + H2O[c] -> Xanthine[c] + NH4[c]
R02103	Xanthine[c] + NAD[c] + H2O[c] -> Urate[c] + NADH[c] + H[c]
R02106	Urate[c] + O2[c] + H2O[c] -> 5-Hydroxyisourate[c] + H2O2[c]
Tr_H2O2_cp	H2O2[c] -> H2O2[p]
R06601	5-Hydroxyisourate[c] + H2O[c] -> OHCU[c]
R06604	OHCU[c] -> CO2[c] + Allantoin[c]
R02425	Allantoin[c] + H2O[c] -> Allantoate[c]
R02423	Allantoate[c] + H2O[c] -> Ureidoglycine[c] + NH4[c] + CO2[c]
R05554	Ureidoglycine[c] + H2O[c] -> Ureidoglycolate[c] + NH4[c]
R00776	Ureidoglycolate[c] -> GLX[c] + urea[c]
CM_Urea_Transporters	urea[c] -> urea[m]
ATPM	ATP[c] + H2O[c] -> ADP[c] + Pi[c]
Oxalate_synthesis	For[h] + CO2[h] -> Oxalate[h]
UDPGlucuronic_acid_synthesis	UDPG[c] + 2 NADPH[c] -> UDP-Glucuronic_acid[c] + 2 NADP[c]
UDPGalactose_synthesis	UDPG[c] -> UDP-Galactose[c]
UDPXylose_biosynthesis	UDP-Glucuronic_acid[c] -> UDP-Xylose[c]
UDP-Arabinose_biosynthesis	UDP-Xylose[c] -> UDP-Arabinose[c]
Mannose-6-phosphate_biosynthesis	F6P[c] -> M6P[c]
Mannose-6-phosphate_dephosphorylation	M6P[c] + ADP[c] -> Mannose[c] + ATP[c]
UDP-Galacturonate_synthesis	UDP-Arabinose[c] + CO2[c] -> UDP-Galacturonate[c]
G3P_biosynthesis DHAP[h] + NADH[h] -> NAD[h] + G3P[h]
Glycerol_biosynthesis	G3P[h] -> Glycerol[h] + Pi[h]
Arabinose-1-phosphate_biosynthesis	UDP-Arabinose[c] + PPi[c] -> H[c] + Arabinose-1-phosphate[c] + UTP[c]
Arabinose_biosynthesis	Arabinose-1-phosphate[c] + ADP[c] -> Arabinose[c] + ATP[c]
Xylose-1-phosphate_biosynthesis	UDP-Xylose[c] + PPi[c] <=> H[c] + Xylose-1-phosphate[c] + UTP[c]
Xylose_biosynthesis	Xylose-1-phosphate[c] + ADP[c] -> Xylose[c] + ATP[c]
Galactose-1-phosphate_biosynthesis	UDP-Galactose[c] + PPi[c] <=> H[c] + Galactose-1-phosphate[c] + UTP[c]
Galactose_biosynthesis	Galactose-1-phosphate[c] + ADP[c] -> Galactose[c] + ATP[c]
Glucuronate-1-phosphate_biosynthesis	UDP-Glucuronic_acid[c] + PPi[c] <=> H[c] + Glucuronate-1-phosphate[c] + UTP[c]
Glucuronic_acid_biosynthesis	Glucuronate-1-phosphate[c] + ADP[c] -> Glucuronic_acid[c] + ATP[c]
Galacturonate-1-phosphate_biosynthesis	UDP-Galacturonate[c] + PPi[c] <=> H[c] + Galacturonate-1-phosphate[c] + UTP[c]
Galacturonate_biosynthesis	Galacturonate-1-phosphate[c] + ADP[c] -> Galacturonate[c] + ATP[c]
LipidPrecursor_biosynthesis	27 M-ACP[h] + 1 Glycerol[h] -> Lipid_precursor[h] + 27 ACP[h]
Prephenate_TR	PRE[h] -> PRE[c]
Coumaryl-alcohol_biosynth	PRE[h] + 3 ATP[c] + NADH[c] + NADPH[c] -> Coumaryl-alcohol[c] + 3 ADP[c] + PPi[c] + Pi[c] + CO2[c] + NAD[c] + NADP[c]
Coniferyl-alcohol_biosynth	PRE[h] + 3 ATP[c] + NADH[c] + 2 NADPH[c] + O2[c] + aMet[c] -> Coniferyl-alcohol[c] + 3 ADP[c] + NAD[c] + 2 NADP[c] + PPi[c] + Pi[c] + CO2[c] + H2O[c] + H-Cys[c] + ADN[c]
Sinapyl-alcohol_biosynth	PRE[h] + 3 ATP[c] + NADH[c] + 3 NADPH[c] + 2 O2[c] + 2 aMet[c] -> Sinapyl_alcohol[c] + 3 ADP[c] + NAD[c] + 3 NADP[c] + PPi[c] + Pi[c] + CO2[c] + 2 H2O[c] + 2 H-Cys[c] + 2 ADN[c]
CelluloseEffective_biosynthesis	360 cellulose1[c] -> cellulose_effective[c]
NewBiomass	1.757 Nitrogeneous_compounds[c] + 4.415 Carbohydrates[c] + 0.079 Lipids[c] + 0.453 Lignin[c] + 0.339 Organic_acids[c] + 30 ATP[c] --> 30 ADP[c] + 30 Pi[c]
OrganicAcid_synthesis	0.081 Oxalate[h] + 0.01 GLX[c] + 0.223 OAA[c] + 0.11 Mal[c] + 0.23 Cit[c] + 0.25 cACN[c] -> Organic_acids[c]
NucleicAcid_synthesis	0.121 ATP[c] + 0.117 GTP[c] + 0.127 CTP[c] + 0.127 UTP[c] + 0.125 dATP[c] + 0.121 dGTP[c] + 0.131 dCTP[c] + 0.127 dTTP[c] -> Nucleic_acids[c]
NitrogenousCompounds_synthesis	0.102 Amino_acids[c] + 0.89 Proteins[c] + 0.0079 Nucleic_acids[c] -> Nitrogeneous_compounds[c]
Lipid_synthesis	3.158 Lipid_precursor[h] -> Lipids[c]
Lignin_synthesis	0.39 Coumaryl-alcohol[c] + 0.327 Coniferyl-alcohol[c] + 0.28 Sinapyl_alcohol[c] -> Lignin[c]
Hemicellulose_synthesis	0.094 Arabinose[c] + 0.21 Xylose[c] + 0.05 Mannose[c] + 0.025 Galactose[c] + 0.55 Glc[c] + 0.029 Galacturonate[c] + 0.029 Glucuronic_acid[c] -> Hemicellulose[c]
Carbohydrate_synthesis	0.01245 Rib[c] + 0.051892 Glc[c] + 0.0207568 Frc[c] + 0.0103784 Mannose[c] + 0.0103784 Galactose[c] + 0.02731 Suc[c] + 0.415 cellulose1[c] + 0.4356 Hemicellulose[c] + 0.0016 Galacturonate[c] -> Carbohydrates[c]
Protein_synthesis	0.1475 Ala[c] + 0.012 Arg[c] + 0.053 Asp[c] + 0.004 Cys[c] + 0.195 Glu[c] + 0.006 Gly[c] + 0.012 His[c] + 0.06 Ile[c] + 0.193 Leu[c] + 0.00000731 Lys[c] + 0.016 Met[c] + 0.04 Phe[c] + 0.097 Pro[c] +0.078 Ser[c] + 0.022 Thr[c] + 0.00052 Trp[c] + 0.031 Tyr[c] + 0.031 Val[c] -> Proteins[c]
Aminoacid_synthesis	0.08 Ala[c] + 0.04 Arg[c] + 0.05 Asp[c] + 0.03 Cys[c] + 0.048 Glu[c] + 0.0947 Gly[c] + 0.0458 His[c] + 0.0543 Ile[c] + 0.0543 Leu[c] + 0.0480 Lys[c] + 0.048 Met[c] + 0.043 Phe[c] + 0.061 Pro[c] +0.067 Ser[c] + 0.059 Thr[c] + 0.034 Trp[c] + 0.039 Tyr[c] + 0.06 Val[c] -> Amino_acids[c]
Inorganic_materials_synthesis	-> Materials[c]
Total_plant_biomass	0.90 Total_Shoot_Biomass[e] + 0.1 R_Biomass[e] -> Total_Plant_Biomass[e]
FullBiomass_Accumulation	0.98 Total_Plant_Biomass[e] + 0.02 Nodule_Biomass[e] -> FullBiomass[e]
EX_FullBiomass	FullBiomass[e] ->
R_Im_Pi	R_ATP[c] + R_H2O[c] -> R_H[h] + 2 R_Pi[h] + R_ADP[c] + R_Pi[c]
R_Im_NH4	-> R_NH4[c]
