## Supplementary material for "Metabolic modeling predicts synergistic growth benefits between arbuscular mycorrhizal fungi and theoretical N_2_-fixing rhizobia symbiosis in maize": Dataset S3

### Sheet: Sheet1
Raw Data									Summary Statistics
Plant Row ID	Timepoint	Genotype	% Colonization	Total Nitrogen (%)	Phosphorus (ppm)	Shoot Dry Weight (g)			WT T1 Average Shoot Dry Weight (g)	Mut T1 Average Shoot Dry Weight (g)	WT T2 Average Shoot Dry Weight (g)	Mut T2 Average Shoot Dry Weight (g)	WT Harvest Average Shoot Dry Weight (g)	MUT Harvest Average Shoot Dry Weight (g)
176	T1	WT	36.1905	0.109084	74.5507	2.774			2.10609	1.18608	17.75	6.08333	192.621	157.143
223	T1	WT	35.5769	0.101849	59.8907
337	T1	WT	15.8416	0.106986	73.7544	2.787			Average phosphorus (ppm)	Average total nitrogen (%)	WT Average Colonization (%)	Mut Average Colonization (%)
448	T1	WT	23.2143	0.096625	73.4389	3.519			58.7157	0.108808	30.9776	1.26876
494	T1	WT	29.7297	0.093752	56.1397	0.159
625	T1	WT	5	0.082779	48.302	0.198			Improvement Calculations
651	T1	WT	51.3158	0.092537	42.0927	2.27			WT RGR (g DW/(gDW day))	Mut RGR (g DW/(gDW day))	RGR Improvement (%)	Harvest DW Improvement (%)
885	T1	WT	23.0769	0.122169	68.7712	2.882			0.213155	0.16349	30.3784	22.5768
956	T1	WT	30.8411	0.14	79	2.538
1040	T1	WT		0.126368	60.3929	0.198
1126	T1	WT	42.9688	0.129959	59.5973	3.838
1237	T1	WT	15.7407	0.127561	54.6824	2.004
176	T2	WT	36.1905	0.109084	74.5507	23.6
223	T2	WT	35.5769	0.101849	59.8907	18.9
337	T2	WT	15.8416	0.106986	73.7544	17.4
448	T2	WT	23.2143	0.096625	73.4389	44.1
494	T2	WT	29.7297	0.093752	56.1397
625	T2	WT	5	0.082779	48.302	2.2
651	T2	WT	51.3158	0.092537	42.0927	14.3
885	T2	WT	23.0769	0.122169	68.7712	22.1
956	T2	WT	30.8411	0.14	79
1040	T2	WT		0.126368	60.3929	1.7
1126	T2	WT	42.9688	0.129959	59.5973	17.4
1237	T2	WT	15.7407	0.127561	54.6824	15.8
139	T1	MUT	0	0.11	67	0.597
188	T1	MUT	0.625	0.108483	79.3807	1.967
354	T1	MUT	2	0.100444	73.459	1.154
433	T1	MUT	2.1978	0.09865	69.7718	1.476
474	T1	MUT	0	0.090919	61.346	2.11
590	T1	MUT	1.3289	0.086442	42.9945	0.226
638	T1	MUT	0	0.084205	43.7825	1.235
899	T1	MUT	0	0.129483	68.4051	1.878
990	T1	MUT	0	0.11902	57.595	1.463
1067	T1	MUT	1.13636	0.125041	65.1897	0.226
1167	T1	MUT	0.632911	0.1285	58.7517	1.031
1246	T1	MUT	1.6	0.137737	60.2549	0.87
139	T2	MUT	0	0.11	67	3.4
188	T2	MUT	0.625	0.108483	79.3807	6.6
354	T2	MUT	2	0.100444	73.459	4.5
433	T2	MUT	2.1978	0.09865	69.7718	5.8
474	T2	MUT	0	0.090919	61.346	7
590	T2	MUT	1.3289	0.086442	42.9945	2
638	T2	MUT	0	0.084205	43.7825	2.5
899	T2	MUT	0	0.129483	68.4051	14.9
990	T2	MUT	0	0.11902	57.595	11.2
1067	T2	MUT	1.13636	0.125041	65.1897	0.9
1167	T2	MUT	0.632911	0.1285	58.7517	4.8
1246	T2	MUT	1.6	0.137737	60.2549	9.4
43	Harvest	WT	35.8696	0.096645	43.4644	238
46	Harvest	WT	61.5721	0.099473	37.2878
99	Harvest	WT	33.3333	0.09817	55.4276	159
176	Harvest	WT	36.1905	0.109084	74.5507	188
223	Harvest	WT	35.5769	0.101849	59.8907	199
246	Harvest	WT	7.76699	0.108249	77.9915	217
299	Harvest	WT	34.7826	0.107639	72.2649	204
337	Harvest	WT	15.8416	0.106986	73.7544	246
380	Harvest	WT	36.3636	0.106696	76.0924	202
448	Harvest	WT	23.2143	0.096625	73.4389	169
494	Harvest	WT	29.7297	0.093752	56.1397	162
515	Harvest	WT	55.625	0.086365	55.0392	224
555	Harvest	WT	43.2099	0.08635	42.1117	285
625	Harvest	WT	5	0.082779	48.302	224
651	Harvest	WT	51.3158	0.092537	42.0927	196
711	Harvest	WT	33.9623	0.094548	37.956	171
756	Harvest	WT	42.0168	0.087453	34.4347	176
767	Harvest	WT	57.3643	0.092071	34.7639	151
837	Harvest	WT	24.7423	0.117198	69.7343	193
885	Harvest	WT	23.0769	0.122169	68.7712	246
902	Harvest	WT	18.1818	0.132343	65.3354	145
956	Harvest	WT	30.8411	0.14	79	257
1018	Harvest	WT	11.4504	0.132557	57.4344	239
1040	Harvest	WT		0.126368	60.3929	87
1082	Harvest	WT	18.1102	0.116096	36.0765	192
1126	Harvest	WT	42.9688	0.129959	59.5973	165
1206	Harvest	WT	53.3333	0.105965	36.1455	168
1237	Harvest	WT	15.7407	0.127561	54.6824	176
1266	Harvest	WT	53.9823	0.104953	29.8106	169
1340	Harvest	WT	29.703	0.135594	60.741	138
24	Harvest	MUT	12.6316	0.092027	49.824	169
75	Harvest	MUT	0.823045	0.101304	44.8862	221
109	Harvest	MUT	3.01205	0.104055	53.5151	149
139	Harvest	MUT	0	0.11	67	102
188	Harvest	MUT	0.625	0.108483	79.3807	210
263	Harvest	MUT	6.75676	0.100902	55.5913
308	Harvest	MUT	0	0.102488	75.8029	201
354	Harvest	MUT	2	0.100444	73.459	166
404	Harvest	MUT	0	0.102078	70.5672	175
433	Harvest	MUT	2.1978	0.09865	69.7718	133
474	Harvest	MUT	0	0.090919	61.346	137
498	Harvest	MUT	0	0.093445	51.8739	165
575	Harvest	MUT	1.18343	0.082187	48.3282	150
590	Harvest	MUT	1.3289	0.086442	42.9945	128
638	Harvest	MUT	0	0.084205	43.7825
698	Harvest	MUT	0.568182	0.081947	32.32	138
725	Harvest	MUT	0	0.098457	35.6224	192
809	Harvest	MUT	0.970874	0.091995	40.6916	127
815	Harvest	MUT	1.8018	0.097101	42.7955	156
899	Harvest	MUT	0	0.129483	68.4051	161
942	Harvest	MUT	0.961538	0.126035	63.0177	142
990	Harvest	MUT	0	0.11902	57.595	160
1030	Harvest	MUT	1.5873	0.123829	50.8378	185
1067	Harvest	MUT	1.13636	0.125041	65.1897	142
1097	Harvest	MUT	0.609756	0.128421	64.6939	192
1167	Harvest	MUT	0.632911	0.1285	58.7517	138
1185	Harvest	MUT	6.14525	0.135239	59.8249	118
1246	Harvest	MUT	1.6	0.137737	60.2549	182
1297	Harvest	MUT	2.89855	0.131185	56.8738	125
1317	Harvest	MUT	0	0.104439	26.4905	136
