## Supplementary material for "Metabolic modeling predicts synergistic growth benefits between arbuscular mycorrhizal fungi and theoretical N_2_-fixing rhizobia symbiosis in maize": Dataset S4

### Sheet: Sheet1
Original value (mg CO2 / (g hr))	Source	g CO2 / (g DW hr)	mol CO2 / (g DW hr)	mol glucose (g DW hr)	mol ATP / (g DW hr)	mmol ATP / (g DW hr)	mmol ATP (g DW d)	mmol glucose / (g d) in shoot
2.25	De Vries, Witlage & Kremer 1979 (https://doi.org/10.1093/oxfordjournals.aob.a085772)	0.00225	5.11247e-05	8.52079e-06	0.000306748	0.306748	7.36196	0.184049
5.79	De Vries, Witlage & Kremer 1979 (https://doi.org/10.1093/oxfordjournals.aob.a085772)	0.00579	0.000131561	2.19268e-05	0.000789366	0.789366	18.9448	Not used
