## Supplementary material for "Metabolic modeling predicts synergistic growth benefits between arbuscular mycorrhizal fungi and theoretical N_2_-fixing rhizobia symbiosis in maize": Dataset S5

### Sheet: Sheet1
Metabolite	Tissue 1	Tissue 2	Compartment 1	Compartment 2	Direction
starch1	Mesophyll	Bundle Sheath	Cytosol	Cytosol	Reversible
Mas	Mesophyll	Bundle Sheath	Cytosol	Cytosol	Reversible
starch2	Mesophyll	Bundle Sheath	Cytosol	Cytosol	Reversible
Glc	Mesophyll	Bundle Sheath	Cytosol	Cytosol	Reversible
ATP	Mesophyll	Bundle Sheath	Cytosol	Cytosol	Reversible
G6P	Mesophyll	Bundle Sheath	Cytosol	Cytosol	Reversible
ADP	Mesophyll	Bundle Sheath	Cytosol	Cytosol	Reversible
H	Mesophyll	Bundle Sheath	Cytosol	Cytosol	Reversible
Pi	Mesophyll	Bundle Sheath	Cytosol	Cytosol	Reversible
G1P	Mesophyll	Bundle Sheath	Cytosol	Cytosol	Reversible
GAP	Mesophyll	Bundle Sheath	Cytosol	Cytosol	Reversible
DHAP	Mesophyll	Bundle Sheath	Cytosol	Cytosol	Reversible
FBP	Mesophyll	Bundle Sheath	Cytosol	Cytosol	Reversible
H2O	Mesophyll	Bundle Sheath	Cytosol	Cytosol	Reversible
F6P	Mesophyll	Bundle Sheath	Cytosol	Cytosol	Reversible
F26BP	Mesophyll	Bundle Sheath	Cytosol	Cytosol	Reversible
UTP	Mesophyll	Bundle Sheath	Cytosol	Cytosol	Reversible
UDPG	Mesophyll	Bundle Sheath	Cytosol	Cytosol	Reversible
PPi	Mesophyll	Bundle Sheath	Cytosol	Cytosol	Reversible
S6P	Mesophyll	Bundle Sheath	Cytosol	Cytosol	Reversible
UDP	Mesophyll	Bundle Sheath	Cytosol	Cytosol	Reversible
Suc	Mesophyll	Bundle Sheath	Cytosol	Cytosol	Reversible
Frc	Mesophyll	Bundle Sheath	Cytosol	Cytosol	Reversible
T6P	Mesophyll	Bundle Sheath	Cytosol	Cytosol	Reversible
Tre	Mesophyll	Bundle Sheath	Cytosol	Cytosol	Reversible
cellulose1	Mesophyll	Bundle Sheath	Cytosol	Cytosol	Reversible
cellulose2	Mesophyll	Bundle Sheath	Cytosol	Cytosol	Reversible
cellulose3	Mesophyll	Bundle Sheath	Cytosol	Cytosol	Reversible
Mal	Mesophyll	Bundle Sheath	Cytosol	Cytosol	Reversible
NAD	Mesophyll	Bundle Sheath	Cytosol	Cytosol	Reversible
OAA	Mesophyll	Bundle Sheath	Cytosol	Cytosol	Reversible
NADH	Mesophyll	Bundle Sheath	Cytosol	Cytosol	Reversible
PEP	Mesophyll	Bundle Sheath	Cytosol	Cytosol	Reversible
CO2	Mesophyll	Bundle Sheath	Cytosol	Cytosol	Reversible
HCO3	Mesophyll	Bundle Sheath	Cytosol	Cytosol	Reversible
2PGA	Mesophyll	Bundle Sheath	Cytosol	Cytosol	Reversible
PGA	Mesophyll	Bundle Sheath	Cytosol	Cytosol	Reversible
DPGA	Mesophyll	Bundle Sheath	Cytosol	Cytosol	Reversible
NADP	Mesophyll	Bundle Sheath	Cytosol	Cytosol	Reversible
NADPH	Mesophyll	Bundle Sheath	Cytosol	Cytosol	Reversible
Pyr	Mesophyll	Bundle Sheath	Cytosol	Cytosol	Reversible
A-CoA	Mesophyll	Bundle Sheath	Cytosol	Cytosol	Reversible
Cit	Mesophyll	Bundle Sheath	Cytosol	Cytosol	Reversible
CoA	Mesophyll	Bundle Sheath	Cytosol	Cytosol	Reversible
cACN	Mesophyll	Bundle Sheath	Cytosol	Cytosol	Reversible
iCit	Mesophyll	Bundle Sheath	Cytosol	Cytosol	Reversible
KG	Mesophyll	Bundle Sheath	Cytosol	Cytosol	Reversible
GLX	Mesophyll	Bundle Sheath	Cytosol	Cytosol	Reversible
SCA	Mesophyll	Bundle Sheath	Cytosol	Cytosol	Reversible
DHF	Mesophyll	Bundle Sheath	Cytosol	Cytosol	Reversible
THF	Mesophyll	Bundle Sheath	Cytosol	Cytosol	Reversible
TRXox	Mesophyll	Bundle Sheath	Cytosol	Cytosol	Reversible
TRXrd	Mesophyll	Bundle Sheath	Cytosol	Cytosol	Reversible
ADN	Mesophyll	Bundle Sheath	Cytosol	Cytosol	Reversible
AMP	Mesophyll	Bundle Sheath	Cytosol	Cytosol	Reversible
Rib	Mesophyll	Bundle Sheath	Cytosol	Cytosol	Reversible
AD	Mesophyll	Bundle Sheath	Cytosol	Cytosol	Reversible
PRPP	Mesophyll	Bundle Sheath	Cytosol	Cytosol	Reversible
NO3	Mesophyll	Bundle Sheath	Cytosol	Cytosol	Reversible
NO2	Mesophyll	Bundle Sheath	Cytosol	Cytosol	Reversible
Fum	Mesophyll	Bundle Sheath	Cytosol	Cytosol	Reversible
Gln	Mesophyll	Bundle Sheath	Cytosol	Cytosol	Reversible
Asp	Mesophyll	Bundle Sheath	Cytosol	Cytosol	Reversible
Glu	Mesophyll	Bundle Sheath	Cytosol	Cytosol	Reversible
Asn	Mesophyll	Bundle Sheath	Cytosol	Cytosol	Reversible
NH4	Mesophyll	Bundle Sheath	Cytosol	Cytosol	Reversible
Ser	Mesophyll	Bundle Sheath	Cytosol	Cytosol	Reversible
A-Ser	Mesophyll	Bundle Sheath	Cytosol	Cytosol	Reversible
H2S	Mesophyll	Bundle Sheath	Cytosol	Cytosol	Reversible
Cys	Mesophyll	Bundle Sheath	Cytosol	Cytosol	Reversible
AC	Mesophyll	Bundle Sheath	Cytosol	Cytosol	Reversible
GABA	Mesophyll	Bundle Sheath	Cytosol	Cytosol	Reversible
Thr	Mesophyll	Bundle Sheath	Cytosol	Cytosol	Reversible
ACD	Mesophyll	Bundle Sheath	Cytosol	Cytosol	Reversible
Gly	Mesophyll	Bundle Sheath	Cytosol	Cytosol	Reversible
M-THF	Mesophyll	Bundle Sheath	Cytosol	Cytosol	Reversible
5M-THF	Mesophyll	Bundle Sheath	Cytosol	Cytosol	Reversible
H-Cys	Mesophyll	Bundle Sheath	Cytosol	Cytosol	Reversible
Met	Mesophyll	Bundle Sheath	Cytosol	Cytosol	Reversible
aMet	Mesophyll	Bundle Sheath	Cytosol	Cytosol	Reversible
aH-Cys	Mesophyll	Bundle Sheath	Cytosol	Cytosol	Reversible
GluP	Mesophyll	Bundle Sheath	Cytosol	Cytosol	Reversible
Glu-SeA	Mesophyll	Bundle Sheath	Cytosol	Cytosol	Reversible
P5C	Mesophyll	Bundle Sheath	Cytosol	Cytosol	Reversible
Pro	Mesophyll	Bundle Sheath	Cytosol	Cytosol	Reversible
IMP	Mesophyll	Bundle Sheath	Cytosol	Cytosol	Reversible
XMP	Mesophyll	Bundle Sheath	Cytosol	Cytosol	Reversible
GMP	Mesophyll	Bundle Sheath	Cytosol	Cytosol	Reversible
ORO	Mesophyll	Bundle Sheath	Cytosol	Cytosol	Reversible
OMP	Mesophyll	Bundle Sheath	Cytosol	Cytosol	Reversible
UMP	Mesophyll	Bundle Sheath	Cytosol	Cytosol	Reversible
CTP	Mesophyll	Bundle Sheath	Cytosol	Cytosol	Reversible
GDP	Mesophyll	Bundle Sheath	Cytosol	Cytosol	Reversible
CDP	Mesophyll	Bundle Sheath	Cytosol	Cytosol	Reversible
dADP	Mesophyll	Bundle Sheath	Cytosol	Cytosol	Reversible
dCDP	Mesophyll	Bundle Sheath	Cytosol	Cytosol	Reversible
dGDP	Mesophyll	Bundle Sheath	Cytosol	Cytosol	Reversible
dUDP	Mesophyll	Bundle Sheath	Cytosol	Cytosol	Reversible
dUTP	Mesophyll	Bundle Sheath	Cytosol	Cytosol	Reversible
dUMP	Mesophyll	Bundle Sheath	Cytosol	Cytosol	Reversible
dTMP	Mesophyll	Bundle Sheath	Cytosol	Cytosol	Reversible
dTDP	Mesophyll	Bundle Sheath	Cytosol	Cytosol	Reversible
GTP	Mesophyll	Bundle Sheath	Cytosol	Cytosol	Reversible
dATP	Mesophyll	Bundle Sheath	Cytosol	Cytosol	Reversible
dCTP	Mesophyll	Bundle Sheath	Cytosol	Cytosol	Reversible
dGTP	Mesophyll	Bundle Sheath	Cytosol	Cytosol	Reversible
dTTP	Mesophyll	Bundle Sheath	Cytosol	Cytosol	Reversible
SO4	Mesophyll	Bundle Sheath	Cytosol	Cytosol	Reversible
GCA	Mesophyll	Bundle Sheath	Cytosol	Cytosol	Reversible
GCEA	Mesophyll	Bundle Sheath	Cytosol	Cytosol	Reversible
Ala	Mesophyll	Bundle Sheath	Cytosol	Cytosol	Reversible
Arg	Mesophyll	Bundle Sheath	Cytosol	Cytosol	Reversible
Lys	Mesophyll	Bundle Sheath	Cytosol	Cytosol	Reversible
His	Mesophyll	Bundle Sheath	Cytosol	Cytosol	Reversible
DHO	Mesophyll	Bundle Sheath	Cytosol	Cytosol	Reversible
O2	Mesophyll	Bundle Sheath	Cytosol	Cytosol	Reversible
Ile	Mesophyll	Bundle Sheath	Cytosol	Cytosol	Reversible
Leu	Mesophyll	Bundle Sheath	Cytosol	Cytosol	Reversible
Phe	Mesophyll	Bundle Sheath	Cytosol	Cytosol	Reversible
Trp	Mesophyll	Bundle Sheath	Cytosol	Cytosol	Reversible
Tyr	Mesophyll	Bundle Sheath	Cytosol	Cytosol	Reversible
Val	Mesophyll	Bundle Sheath	Cytosol	Cytosol	Reversible
Guanosine	Mesophyll	Bundle Sheath	Cytosol	Cytosol	Reversible
Guanine	Mesophyll	Bundle Sheath	Cytosol	Cytosol	Reversible
Xanthine	Mesophyll	Bundle Sheath	Cytosol	Cytosol	Reversible
Urate	Mesophyll	Bundle Sheath	Cytosol	Cytosol	Reversible
5-Hydroxyisourate	Mesophyll	Bundle Sheath	Cytosol	Cytosol	Reversible
H2O2	Mesophyll	Bundle Sheath	Cytosol	Cytosol	Reversible
OHCU	Mesophyll	Bundle Sheath	Cytosol	Cytosol	Reversible
Allantoin	Mesophyll	Bundle Sheath	Cytosol	Cytosol	Reversible
Allantoate	Mesophyll	Bundle Sheath	Cytosol	Cytosol	Reversible
Ureidoglycine	Mesophyll	Bundle Sheath	Cytosol	Cytosol	Reversible
Ureidoglycolate	Mesophyll	Bundle Sheath	Cytosol	Cytosol	Reversible
urea	Mesophyll	Bundle Sheath	Cytosol	Cytosol	Reversible
UDP-Glucuronic_acid	Mesophyll	Bundle Sheath	Cytosol	Cytosol	Reversible
UDP-Galactose	Mesophyll	Bundle Sheath	Cytosol	Cytosol	Reversible
UDP-Xylose	Mesophyll	Bundle Sheath	Cytosol	Cytosol	Reversible
UDP-Arabinose	Mesophyll	Bundle Sheath	Cytosol	Cytosol	Reversible
M6P	Mesophyll	Bundle Sheath	Cytosol	Cytosol	Reversible
Mannose	Mesophyll	Bundle Sheath	Cytosol	Cytosol	Reversible
UDP-Galacturonate	Mesophyll	Bundle Sheath	Cytosol	Cytosol	Reversible
Arabinose-1-phosphate	Mesophyll	Bundle Sheath	Cytosol	Cytosol	Reversible
Arabinose	Mesophyll	Bundle Sheath	Cytosol	Cytosol	Reversible
Xylose-1-phosphate	Mesophyll	Bundle Sheath	Cytosol	Cytosol	Reversible
Xylose	Mesophyll	Bundle Sheath	Cytosol	Cytosol	Reversible
Galactose-1-phosphate	Mesophyll	Bundle Sheath	Cytosol	Cytosol	Reversible
Galactose	Mesophyll	Bundle Sheath	Cytosol	Cytosol	Reversible
Glucuronate-1-phosphate	Mesophyll	Bundle Sheath	Cytosol	Cytosol	Reversible
Glucuronic_acid	Mesophyll	Bundle Sheath	Cytosol	Cytosol	Reversible
Galacturonate-1-phosphate	Mesophyll	Bundle Sheath	Cytosol	Cytosol	Reversible
Galacturonate	Mesophyll	Bundle Sheath	Cytosol	Cytosol	Reversible
PRE	Mesophyll	Bundle Sheath	Cytosol	Cytosol	Reversible
Coumaryl-alcohol	Mesophyll	Bundle Sheath	Cytosol	Cytosol	Reversible
Coniferyl-alcohol	Mesophyll	Bundle Sheath	Cytosol	Cytosol	Reversible
Sinapyl_alcohol	Mesophyll	Bundle Sheath	Cytosol	Cytosol	Reversible
cellulose_effective	Mesophyll	Bundle Sheath	Cytosol	Cytosol	Reversible
Nitrogeneous_compounds	Mesophyll	Bundle Sheath	Cytosol	Cytosol	Reversible
Carbohydrates	Mesophyll	Bundle Sheath	Cytosol	Cytosol	Reversible
Lipids	Mesophyll	Bundle Sheath	Cytosol	Cytosol	Reversible
Lignin	Mesophyll	Bundle Sheath	Cytosol	Cytosol	Reversible
Organic_acids	Mesophyll	Bundle Sheath	Cytosol	Cytosol	Reversible
Nucleic_acids	Mesophyll	Bundle Sheath	Cytosol	Cytosol	Reversible
Amino_acids	Mesophyll	Bundle Sheath	Cytosol	Cytosol	Reversible
Proteins	Mesophyll	Bundle Sheath	Cytosol	Cytosol	Reversible
Hemicellulose	Mesophyll	Bundle Sheath	Cytosol	Cytosol	Reversible
Materials	Mesophyll	Bundle Sheath	Cytosol	Cytosol	Reversible
H	All		Cytosol	Peroxisome	Reversible
H	All		Cytosol	Plastid	Reversible
H	All		Cytosol	Mitochondrion	Reversible
H2O2	All		Cytosol	Peroxisome	Forward
urea	All		Cytosol	Mitochondrion	Forward
Prephenate	All		Cytosol	Plastid	Forward
Mal	Root	Shoot (M and B)	Cytosol	Cytosol	Forward
SCA	Root	Shoot (M and B)	Cytosol	Cytosol	Forward
Cit	Root	Shoot (M and B)	Cytosol	Cytosol	Forward
UMP	Root	Shoot (M and B)	Cytosol	Cytosol	Forward
UDP	Root	Shoot (M and B)	Cytosol	Cytosol	Forward
CTP	Root	Shoot (M and B)	Cytosol	Cytosol	Forward
UTP	Root	Shoot (M and B)	Cytosol	Cytosol	Forward
Ser	Root	Shoot (M and B)	Cytosol	Cytosol	Forward
Gly	Root	Shoot (M and B)	Cytosol	Cytosol	Forward
Ala	Root	Shoot (M and B)	Cytosol	Cytosol	Forward
His	Root	Shoot (M and B)	Cytosol	Cytosol	Forward
H2O	Root	Shoot (M and B)	Cytosol	Cytosol	Forward
Pi	Root	Shoot (M and B)	Cytosol	Cytosol	Forward
Glu	Root	Shoot (M and B)	Cytosol	Cytosol	Forward
Asp	Root	Shoot (M and B)	Cytosol	Cytosol	Forward
Gln	Root	Shoot (M and B)	Cytosol	Cytosol	Forward
Asn	Root	Shoot (M and B)	Cytosol	Cytosol	Forward
SO4	Root	Shoot (M and B)	Cytosol	Cytosol	Forward
H2S	Root	Shoot (M and B)	Cytosol	Cytosol	Forward
CMP	Root	Shoot (M and B)	Cytosol	Cytosol	Forward
IMP	Root	Shoot (M and B)	Cytosol	Cytosol	Forward
CDP	Root	Shoot (M and B)	Cytosol	Cytosol	Forward
ADP	Root	Shoot (M and B)	Cytosol	Cytosol	Forward
GDP	Root	Shoot (M and B)	Cytosol	Cytosol	Forward
NO3	Root	Shoot (M and B)	Cytosol	Cytosol	Forward
Suc	Shoot (M and B)	Root	Cytosol	Cytosol	Forward
UTP	Shoot (M and B)	Root	Cytosol	Cytosol	Forward
GTP	Shoot (M and B)	Root	Cytosol	Cytosol	Forward
Thr	Shoot (M and B)	Root	Cytosol	Cytosol	Forward
Ser	Shoot (M and B)	Root	Cytosol	Cytosol	Forward
Gly	Shoot (M and B)	Root	Cytosol	Cytosol	Forward
Cys	Shoot (M and B)	Root	Cytosol	Cytosol	Forward
Met	Shoot (M and B)	Root	Cytosol	Cytosol	Forward
Ile	Shoot (M and B)	Root	Cytosol	Cytosol	Forward
Tyr	Shoot (M and B)	Root	Cytosol	Cytosol	Forward
Phe	Shoot (M and B)	Root	Cytosol	Cytosol	Forward
Leu	Shoot (M and B)	Root	Cytosol	Cytosol	Forward
Arg	Shoot (M and B)	Root	Cytosol	Cytosol	Forward
Glu	Shoot (M and B)	Root	Cytosol	Cytosol	Forward
Asp	Shoot (M and B)	Root	Cytosol	Cytosol	Forward
Gln	Shoot (M and B)	Root	Cytosol	Cytosol	Forward
Asn	Shoot (M and B)	Root	Cytosol	Cytosol	Forward
AMP	Shoot (M and B)	Root	Cytosol	Cytosol	Forward
GMP	Shoot (M and B)	Root	Cytosol	Cytosol	Forward
ATP	Shoot (M and B)	Root	Cytosol	Cytosol	Forward
ACD	Nodule	Bacteroid	Cytosol	Cytosol	Forward
CO2	Nodule	Bacteroid	Cytosol	Cytosol	Reversible
Glycine	Nodule	Bacteroid	Cytosol	Cytosol	Forward
Proton	Nodule	Bacteroid	Cytosol	Cytosol	Reversible
H2O2	Nodule	Bacteroid	Cytosol	Cytosol	Reversible
H2O	Nodule	Bacteroid	Cytosol	Cytosol	Reversible
HCO3	Nodule	Bacteroid	Cytosol	Cytosol	Reversible
Malate	Nodule	Bacteroid	Cytosol	Cytosol	Forward
NH4	Nodule	Bacteroid	Cytosol	Cytosol	Reverse
NO2	Nodule	Bacteroid	Cytosol	Cytosol	Reverse
NO3	Nodule	Bacteroid	Cytosol	Cytosol	Reverse
O2	Nodule	Bacteroid	Cytosol	Cytosol	Reversible
Pi	Nodule	Bacteroid	Cytosol	Cytosol	Reversible
H2S	Nodule	Bacteroid	Cytosol	Cytosol	Forward
SCA	Nodule	Bacteroid	Cytosol	Cytosol	Forward
Suc	Nodule	Bacteroid	Cytosol	Cytosol	Forward
NH4	Root	Nodule	Cytosol	Cytosol	Forward
Gln	Root	Nodule	Cytosol	Cytosol	Forward
Asp	Root	Nodule	Cytosol	Cytosol	Forward
GSH	Root	Nodule	Cytosol	Cytosol	Forward
Ala	Root	Nodule	Cytosol	Cytosol	Forward
Proton	Root	Nodule	Cytosol	Cytosol	Reversible
H2O	Root	Nodule	Cytosol	Cytosol	Reversible
SO4	Root	Nodule	Cytosol	Cytosol	Forward
Pi	Root	Nodule	Cytosol	Cytosol	Reversible
Asn	Root	Nodule	Cytosol	Cytosol	Forward
Pro	Root	Nodule	Cytosol	Cytosol	Forward
Gly	Root	Nodule	Cytosol	Cytosol	Forward
Val	Root	Nodule	Cytosol	Cytosol	Forward
Ile	Root	Nodule	Cytosol	Cytosol	Forward
Leu	Root	Nodule	Cytosol	Cytosol	Forward
Lys	Root	Nodule	Cytosol	Cytosol	Forward
Arg	Root	Nodule	Cytosol	Cytosol	Forward
His	Root	Nodule	Cytosol	Cytosol	Forward
Sucrose	Root	Nodule	Cytosol	Cytosol	Forward
Allantoin	Root	Nodule	Cytosol	Cytosol	Reversible
Allantoate	Root	Nodule	Cytosol	Cytosol	Reversible
NH4	AMF	Root	Cytosol	Cytosol	Forward
Pi	AMF	Root	Cytosol	Cytosol	Forward
Glucose	Root	AMF	Cytosol	Cytosol	Forward
Palmitate	Root	AMF	Cytosol	Cytosol	Forward
